# Identification of interacting proteins of maize mosaic virus glycoprotein in its vector, *Peregrinus maidis*

**DOI:** 10.1101/2022.02.01.478665

**Authors:** Karen Barandoc-Alviar, Dorith Rotenberg, Kathleen M. Martin, Anna E. Whitfield

## Abstract

Rhabdovirus glycoproteins (G) serve multifunctional roles in virus entry, assembly, and exit from animal cells. We hypothesize that maize mosaic virus (MMV) G is required for invasion, infection, and spread in *Peregrinus maidis*, the planthopper vector. Using a membrane-based yeast two-hybrid assay, we identified 125 *P. maidis* proteins that physically interacted with MMV G, of which 68% matched proteins with known functions in endocytosis, vesicle-mediated transport, protein synthesis and turnover, nuclear import/export, metabolism and host defense. Physical interaction networks among conserved proteins indicated a possible cellular coordination of processes associated with MMV G translation, protein folding and trafficking. Non-annotated proteins contained predicted functional sites, including a diverse array of ligand binding sites. Cyclophilin A and apolipophorin III co-immunoprecipitated with MMV G, and each showed different patterns of co-localization with G in insect cells. This study describes the first protein interactome for a rhabdovirus spike protein and insect vector.
