## Supplementary Table S3 for "Identification of interacting proteins of maize mosaic virus glycoprotein in its vector, *Peregrinus maidis*"

### Sheet: Table S3
Supplementary Table S3: The non-redundant set of 125 Peregrinus maidis sequences that interacted with maize mosaic virus (MMV) glycoprotein G in the membrane-based yeast II hybrid protein-protein interaction screen.
The Y2H screen produced 432 sequences which were subjected to a CD-HIT analysis to cluster highly similar sequences (global sequence %ID cutoff = 93%) to select the longest sequence representing each cluster
i.e., the final set of 125 non-redundant sequences listed here. Blastx and Gene Ontology analyses were performed with OmicsBox 1.4.11 using default parameters.
*Sequence Names (SeqID) in bold are those that were moved forward for SF2 cell localization experiments.
Cluster	# of Sequences in the Cluster	SeqID*	Description	Length	#Hits	e-Value	sim mean	#GO	GO IDs	GO Names	Enzyme Codes	Enzyme Names
Cluster 50	1	16	---NA---	1092
Cluster 99	1	18	---NA---	827
Cluster 103	2	26	ABC transporter G family member 23-like	818	20	0	78.22	3	F:GO:0005524; F:GO:0016887; C:GO:0016021	F:ATP binding; F:ATPase activity; C:integral component of membrane	EC:3.6.1; EC:3.6; EC:3; EC:3.6.1.15	Acting on acid anhydrides; Acting on acid anhydrides; Hydrolases; Nucleoside-triphosphate phosphatase
Cluster 112	1	37	---NA---	781
Cluster 95	4	42	---NA---	833
Cluster 90	1	53	hypothetical protein LSTR_LSTR010029	841	1	0.000405237	66.67
Cluster 85	1	54	---NA---	849
Cluster 88	1	55	---NA---	848
Cluster 58	1	57	nucleoside diphosphate kinase	1027	20	4.64253e-76	75.4	6	P:GO:0006165; P:GO:0006183; P:GO:0006228; P:GO:0006241; F:GO:0004550; F:GO:0005524	P:nucleoside diphosphate phosphorylation; P:GTP biosynthetic process; P:UTP biosynthetic process; P:CTP biosynthetic process; F:nucleoside diphosphate kinase activity; F:ATP binding	EC:2.7; EC:2.7.4.6; EC:2; EC:2.7.4	Transferring phosphorus-containing groups; Nucleoside-diphosphate kinase; Transferases; Transferring phosphorus-containing groups
Cluster 101	1	64	uncharacterized protein LOC111051785	825	20	8.6513e-42	58.56	1	C:GO:0016021	C:integral component of membrane
Cluster 2	3	65	hypothetical protein LSTR_LSTR005605	1570	20	2.08374e-112	76.71	1	C:GO:0016021	C:integral component of membrane
Cluster 89	14	68	unkown protein	844	8	6.17638e-17	57.35	2	C:GO:0016020; C:GO:0016021	C:membrane; C:integral component of membrane
Cluster 23	1	69	uncharacterized protein LOC111043803	1259	2	4.32869e-11	46.77	3	F:GO:0008270; C:GO:0016020; C:GO:0016021	F:zinc ion binding; C:membrane; C:integral component of membrane
Cluster 36	1	70	lugensin B	1162	10	2.51749e-15	86.11
Cluster 121	1	72	eukaryotic translation initiation factor eIF1	671	20	7.58541e-78	98.57	2	P:GO:0006413; F:GO:0003743	P:translational initiation; F:translation initiation factor activity
Cluster 105	2	73	arylsulfatase B-like	814	20	6.74399e-161	73.3	2	F:GO:0008484; C:GO:0016021	F:sulfuric ester hydrolase activity; C:integral component of membrane	EC:3.1.6; EC:3.1; EC:3	Acting on ester bonds; Acting on ester bonds; Hydrolases
Cluster 32	1	77	E3 ubiquitin-protein ligase MARCH3	1186	20	8.27984e-76	49.3	3	F:GO:0008270; C:GO:0016020; C:GO:0016021	F:zinc ion binding; C:membrane; C:integral component of membrane
Cluster 117	1	79	---NA---	751
Cluster 75	2	80	syntaxin-18	936	20	7.08983e-77	68.55	3	P:GO:0015031; C:GO:0005783; C:GO:0016020	P:protein transport; C:endoplasmic reticulum; C:membrane
Cluster 111	1	83	---NA---	791
Cluster 17	1	95	E3 ubiquitin-protein ligase MARCH3-like	1306	20	4.57679e-68	67.7	3	F:GO:0008270; C:GO:0016020; C:GO:0016021	F:zinc ion binding; C:membrane; C:integral component of membrane
Cluster 118	1	96	probable transaldolase	743	20	3.24506e-11	56.52	1	F:GO:0003824	F:catalytic activity
Cluster 119	1	100	---NA---	741
Cluster 120	1	108	cuticle protein 16.5-like	699	4	1.66118e-06	98.21
Cluster 49	1	112	---NA---	1098
Cluster 124	1	120	---NA---	439
Cluster 123	1	122	---NA---	495
Cluster 122	3	128	---NA---	617
Cluster 64	1	133	nucleoside diphosphate kinase	1009	20	1.60322e-114	91.05	6	P:GO:0006165; P:GO:0006183; P:GO:0006228; P:GO:0006241; F:GO:0004550; F:GO:0005524	P:nucleoside diphosphate phosphorylation; P:GTP biosynthetic process; P:UTP biosynthetic process; P:CTP biosynthetic process; F:nucleoside diphosphate kinase activity; F:ATP binding	EC:2.7; EC:2.7.4.6; EC:2; EC:2.7.4	Transferring phosphorus-containing groups; Nucleoside-diphosphate kinase; Transferases; Transferring phosphorus-containing groups
Cluster 16	1	140	uncharacterized protein LOC111049209	1308	2	5.06589e-129	87.88	1	C:GO:0016021	C:integral component of membrane
Cluster 52	1	143	---NA---	1087
Cluster 74	5	150	---NA---	950
Cluster 54	1	151	protein stunted isoform X1	1067	20	1.34164e-24	87.12	3	P:GO:0015986; F:GO:0046933; C:GO:0000275	P:ATP synthesis coupled proton transport; F:proton-transporting ATP synthase activity, rotational mechanism; C:mitochondrial proton-transporting ATP synthase complex, catalytic sector F(1)	EC:7.1.2.2; EC:6; EC:7	H(+)-transporting two-sector ATPase; Ligases; Translocases
Cluster 4	3	152	Glyceraldehyde-3-phosphate dehydrogenase	1463	20	2.12933e-111	77.32	6	P:GO:0006006; P:GO:0006096; F:GO:0004365; F:GO:0050661; F:GO:0051287; C:GO:0016020	P:glucose metabolic process; P:glycolytic process; F:glyceraldehyde-3-phosphate dehydrogenase (NAD+) (phosphorylating) activity; F:NADP binding; F:NAD binding; C:membrane	EC:1.2; EC:1.2.1.59; EC:1.2.1.12; EC:1; EC:1.2.1	Acting on the aldehyde or oxo group of donors; Glyceraldehyde-3-phosphate dehydrogenase (NAD(P)(+)) (phosphorylating); Glyceraldehyde-3-phosphate dehydrogenase (phosphorylating); Oxidoreductases; Acting on the aldehyde or oxo group of donors
Cluster 76	1	153	ATP synthase F0 subunit 6	933	20	2.47869e-74	78.21	5	P:GO:0015986; F:GO:0015078; C:GO:0005743; C:GO:0016021; C:GO:0045263	P:ATP synthesis coupled proton transport; F:proton transmembrane transporter activity; C:mitochondrial inner membrane; C:integral component of membrane; C:proton-transporting ATP synthase complex, coupling factor F(o)	EC:7	Translocases
Cluster 34	1	160	uncharacterized protein LOC111051785	1185	20	2.37949e-37	58.55	1	C:GO:0016020	C:membrane
Cluster 67	1	166	NADH dehydrogenase [ubiquinone] 1 beta subcomplex subunit 8, mitochondrial	997	1	2.14912e-07	90.91
Cluster 91	18	168	---NA---	839
Cluster 69	3	170	hypothetical protein LSTR_LSTR010027	991	2	3.68331e-06	100
Cluster 29	19	173	polyubiquitin	1207	20	6.19155e-41	77.96	13	P:GO:0000028; P:GO:0002109; P:GO:0006412; P:GO:0016567; P:GO:0019941; F:GO:0003735; F:GO:0031386; F:GO:0031625; F:GO:0046872; C:GO:0005576; C:GO:0005634; C:GO:0016021; C:GO:0022627	P:ribosomal small subunit assembly; P:maturation of SSU-rRNA from tricistronic rRNA transcript (SSU-rRNA, LSU-rRNA,5S); P:translation; P:protein ubiquitination; P:modification-dependent protein catabolic process; F:structural constituent of ribosome; F:protein tag; F:ubiquitin protein ligase binding; F:metal ion binding; C:extracellular region; C:nucleus; C:integral component of membrane; C:cytos…
Cluster 39	8	182	lugensin A	1145	10	1.12427e-47	79.82
Cluster 86	1	183	LacZ alpha fragment	849	14	1.47486e-05	78.03
Cluster 98	12	184	LacZ alpha fragment	829	20	2.21137e-44	84.83
Cluster 72	2	186	hypothetical protein LSTR_LSTR010027	977	3	1.64735e-06	87.7
Cluster 60	8	188	---NA---	1024
Cluster 46	1	189	peptidyl-prolyl cis-trans isomerase	1107	20	1.41173e-91	71.31	3	P:GO:0000413; P:GO:0006457; F:GO:0003755	P:protein peptidyl-prolyl isomerization; P:protein folding; F:peptidyl-prolyl cis-trans isomerase activity	EC:5.2.1.8; EC:5.2; EC:5	Peptidylprolyl isomerase; Cis-trans-isomerases; Isomerases
Cluster 97	1	192	hypothetical protein LSTR_LSTR003232	830	4	1.6957e-39	71.99	2	P:GO:0006508; F:GO:0004252	P:proteolysis; F:serine-type endopeptidase activity	EC:3.4.21.73; EC:3.4.24.7; EC:3.4.21.71; EC:3.4.24.3; EC:3.4.21.34; EC:3.4.21.78; EC:3.4.21.75; EC:3.4.21.26; EC:3.4.21.27; EC:3.4.21.68; EC:3.4.21.69; EC:3.4.24.34; EC:3.4.21.41; EC:3.4.21.83; EC:3.4.21.88; EC:3.4.21.45; EC:3.4.21.89; EC:3.4.21.42; EC:3.4.19.1; EC:3.4.21.43; EC:3.4.21.87; EC:3.4.21.38; EC:3.4.21.35; EC:3.4.21.79; EC:3.4.21.36; EC:3.4.21.102; EC:3.4.21.39; EC:3.4.21; EC:3.4.21.4;…	U-plasminogen activator; Interstitial collagenase; Pancreatic elastase II; Microbial collagenase; Plasma kallikrein; Granzyme A; Furin; Prolyl oligopeptidase; Coagulation factor XIa; T-plasminogen activator; Protein C (activated); Neutrophil collagenase; Complement subcomponent C1r; Oligopeptidase B; Repressor LexA; Complement factor I; Signal peptidase I; Complement subcomponent C1s; Acylaminoac…
Cluster 48	1	193	ras-related protein Rab-2B	1104	20	1.9452e-14	49.45	2	F:GO:0005488; C:GO:0043227	F:binding; C:membrane-bounded organelle
Cluster 11	41	195	E3 ubiquitin-protein ligase MARCH3-like	1346	20	5.97157e-139	72.9	2	F:GO:0008270; C:GO:0016021	F:zinc ion binding; C:integral component of membrane
Cluster 82	6	198	polyubiquitin	875	20	1.62149e-33	92.59	12	P:GO:0000027; P:GO:0000055; P:GO:0002181; P:GO:0016567; P:GO:0019941; F:GO:0003735; F:GO:0031386; F:GO:0031625; F:GO:0046872; C:GO:0005576; C:GO:0005634; C:GO:0022625	P:ribosomal large subunit assembly; P:ribosomal large subunit export from nucleus; P:cytoplasmic translation; P:protein ubiquitination; P:modification-dependent protein catabolic process; F:structural constituent of ribosome; F:protein tag; F:ubiquitin protein ligase binding; F:metal ion binding; C:extracellular region; C:nucleus; C:cytosolic large ribosomal subunit
Cluster 61	6	199	---NA---	1023
Cluster 93	2	200	arginine kinase	835	20	8.00349e-154	93.1	5	P:GO:0016310; P:GO:0046314; F:GO:0004054; F:GO:0004111; F:GO:0005524	P:phosphorylation; P:phosphocreatine biosynthetic process; F:arginine kinase activity; F:creatine kinase activity; F:ATP binding	EC:2.7.3.3; EC:2.7.3.2; EC:2.7; EC:2.7.3; EC:2	Arginine kinase; Creatine kinase; Transferring phosphorus-containing groups; Transferring phosphorus-containing groups; Transferases
Cluster 73	2	203	---NA---	975
Cluster 30	1	205	uncharacterized protein LOC111051785	1199	20	1.3022e-40	59.08	1	C:GO:0016021	C:integral component of membrane
Cluster 83	4	207	apolipophorin-iii precursor	862	5	3.58442e-117	76.67	3	P:GO:0006869; F:GO:0008289; C:GO:0005576	P:lipid transport; F:lipid binding; C:extracellular region
Cluster 77	1	208	apolipophorin-iii precursor	933	5	8.82613e-117	76.67	3	P:GO:0006869; F:GO:0008289; C:GO:0005576	P:lipid transport; F:lipid binding; C:extracellular region
Cluster 81	1	210	hypothetical protein LSTR_LSTR012836	899	3	5.95974e-08	64.94	2	C:GO:0016020; C:GO:0016021	C:membrane; C:integral component of membrane
Cluster 107	1	211	---NA---	813
Cluster 92	2	213	ras-related protein Rab-2	837	20	3.04821e-150	97.03	4	F:GO:0003924; F:GO:0004767; F:GO:0005525; C:GO:0000139	F:GTPase activity; F:sphingomyelin phosphodiesterase activity; F:GTP binding; C:Golgi membrane	EC:3.1.4; EC:3.6.1; EC:3.1; EC:3.6; EC:3; EC:3.1.4.12; EC:3.1.1; EC:3.6.1.15	Acting on ester bonds; Acting on acid anhydrides; Acting on ester bonds; Acting on acid anhydrides; Hydrolases; Sphingomyelin phosphodiesterase; Acting on ester bonds; Nucleoside-triphosphate phosphatase
Cluster 3	31	214	60S acidic ribosomal protein P1	1534	20	1.46671e-81	81.97	3	P:GO:0006414; F:GO:0003735; C:GO:0005840	P:translational elongation; F:structural constituent of ribosome; C:ribosome
Cluster 12	1	218	acyl-CoA Delta(11) desaturase	1331	20	8.79693e-93	53.1	11	P:GO:0000281; P:GO:0006629; P:GO:0006633; P:GO:0007619; P:GO:0042810; P:GO:0055114; F:GO:0016491; F:GO:0016717; F:GO:0046872; C:GO:0016020; C:GO:0016021	P:mitotic cytokinesis; P:lipid metabolic process; P:fatty acid biosynthetic process; P:courtship behavior; P:pheromone metabolic process; P:obsolete oxidation-reduction process; F:oxidoreductase activity; F:oxidoreductase activity, acting on paired donors, with oxidation of a pair of donors resulting in the reduction of molecular oxygen to two molecules of water; F:metal ion binding; C:membrane; …
Cluster 59	1	219	eukaryotic translation initiation factor eIF1	1026	20	2.18913e-72	95.29	2	P:GO:0006413; F:GO:0003743	P:translational initiation; F:translation initiation factor activity
Cluster 33	1	221	unkown protein	1186	20	3.63616e-38	56.12	1	C:GO:0016020	C:membrane
Cluster 18	1	223	E3 ubiquitin-protein ligase MARCH3-like	1303	20	2.90676e-82	68.96	2	F:GO:0008270; C:GO:0016021	F:zinc ion binding; C:integral component of membrane
Cluster 21	1	226	cAMP-dependent protein kinase type II regulatory subunit	1262	20	2.35691e-42	84.23	5	P:GO:2000479; F:GO:0008603; F:GO:0016301; F:GO:0030552; C:GO:0005952	P:regulation of cAMP-dependent protein kinase activity; F:cAMP-dependent protein kinase regulator activity; F:kinase activity; F:cAMP binding; C:cAMP-dependent protein kinase complex	EC:2.7; EC:2	Transferring phosphorus-containing groups; Transferases
Cluster 55	3	227	---NA---	1046
Cluster 19	6	229	---NA---	1276
Cluster 40	25	235	---NA---	1145
Cluster 42	1	240	unkown protein	1133	20	3.68045e-40	57.77	1	C:GO:0016020	C:membrane
Cluster 56	6	241	---NA---	1030
Cluster 78	1	246	---NA---	931
Cluster 102	1	247	---NA---	820
Cluster 20	1	252	death-associated protein 1	1264	20	1.49416e-62	75.04
Cluster 65	1	260	40S ribosomal protein S13	1008	20	1.87135e-101	96.89	3	P:GO:0006412; F:GO:0003735; C:GO:0005840	P:translation; F:structural constituent of ribosome; C:ribosome
Cluster 71	1	266	---NA---	984
Cluster 79	1	267	---NA---	924
Cluster 116	1	270	---NA---	771
Cluster 27	1	278	uncharacterized protein LOC111057594	1227	20	1.03704e-27	79.72
Cluster 28	1	283	failed axon connections isoform X2	1226	20	4.08227e-117	84.22	1	C:GO:0005737	C:cytoplasm
Cluster 100	2	285	---NA---	827
Cluster 53	1	289	CChain C, Ubiquitin-60S ribosomal protein L40,Histone H2A	1085	20	3.38598e-13	89.16	12	P:GO:0000027; P:GO:0000055; P:GO:0002181; P:GO:0016567; P:GO:0019941; F:GO:0003735; F:GO:0031386; F:GO:0031625; F:GO:0051287; C:GO:0005634; C:GO:0005777; C:GO:0022625	P:ribosomal large subunit assembly; P:ribosomal large subunit export from nucleus; P:cytoplasmic translation; P:protein ubiquitination; P:modification-dependent protein catabolic process; F:structural constituent of ribosome; F:protein tag; F:ubiquitin protein ligase binding; F:NAD binding; C:nucleus; C:peroxisome; C:cytosolic large ribosomal subunit
Cluster 8	1	291	ATP synthase subunit beta, mitochondrial	1372	20	9.14823e-72	85.7	5	P:GO:0015986; F:GO:0005524; F:GO:0046933; F:GO:0046961; C:GO:0045261	P:ATP synthesis coupled proton transport; F:ATP binding; F:proton-transporting ATP synthase activity, rotational mechanism; F:proton-transporting ATPase activity, rotational mechanism; C:proton-transporting ATP synthase complex, catalytic core F(1)	EC:7.1.3.1; EC:7.1.2.2; EC:6; EC:7; EC:7.2.2	H(+)-exporting diphosphatase; H(+)-transporting two-sector ATPase; Ligases; Translocases; Catalysing the translocation of inorganic cations
Cluster 47	2	292	polyubiquitin	1106	20	1.35816e-05	74.71	15	P:GO:0006412; P:GO:0016567; P:GO:0019941; P:GO:0042254; F:GO:0003735; F:GO:0005515; F:GO:0031386; F:GO:0031625; F:GO:0046872; C:GO:0005576; C:GO:0005634; C:GO:0005737; C:GO:0005777; C:GO:0005829; C:GO:0005840	P:translation; P:protein ubiquitination; P:modification-dependent protein catabolic process; P:ribosome biogenesis; F:structural constituent of ribosome; F:protein binding; F:protein tag; F:ubiquitin protein ligase binding; F:metal ion binding; C:extracellular region; C:nucleus; C:cytoplasm; C:peroxisome; C:cytosol; C:ribosome
Cluster 22	1	296	mucin-like protein	1261	9	2.34859e-32	60.27
Cluster 26	1	297	intraflagellar transport protein 20 homolog	1238	2	1.40391e-12	100	1	C:GO:0005929	C:cilium
Cluster 41	1	298	peptidyl-prolyl cis-trans isomerase	1140	20	4.44581e-27	51.26	5	P:GO:0000413; P:GO:0006457; F:GO:0003755; F:GO:0016853; C:GO:0005737	P:protein peptidyl-prolyl isomerization; P:protein folding; F:peptidyl-prolyl cis-trans isomerase activity; F:isomerase activity; C:cytoplasm
Cluster 43	5	299	peptidyl-prolyl cis-trans isomerase F, mitochondrial	1129	20	4.97524e-37	75.65	8	P:GO:0000413; P:GO:0006457; P:GO:0006694; P:GO:0006796; P:GO:0008299; F:GO:0000166; F:GO:0003755; F:GO:0016301	P:protein peptidyl-prolyl isomerization; P:protein folding; P:steroid biosynthetic process; P:phosphate-containing compound metabolic process; P:isoprenoid biosynthetic process; F:nucleotide binding; F:peptidyl-prolyl cis-trans isomerase activity; F:kinase activity	EC:5.2.1.8; EC:5.2; EC:2.7; EC:2; EC:5	Peptidylprolyl isomerase; Cis-trans-isomerases; Transferring phosphorus-containing groups; Transferases; Isomerases
Cluster 115	1	303	ATP synthase F0 subunit 6	779	20	2.06212e-81	79.14	5	P:GO:0015986; F:GO:0015078; C:GO:0005743; C:GO:0016021; C:GO:0045263	P:ATP synthesis coupled proton transport; F:proton transmembrane transporter activity; C:mitochondrial inner membrane; C:integral component of membrane; C:proton-transporting ATP synthase complex, coupling factor F(o)	EC:7	Translocases
Cluster 5	1	307	60S acidic ribosomal protein P1	1463	20	4.22072e-86	72.28	2	P:GO:0006412; F:GO:0008236	P:translation; F:serine-type peptidase activity	EC:3.4; EC:3	Acting on peptide bonds (peptidases); Hydrolases
Cluster 110	1	311	ATP synthase subunit beta, mitochondrial	803	20	8.20397e-51	98.95	5	P:GO:0015986; F:GO:0005524; F:GO:0046933; F:GO:0046961; C:GO:0045261	P:ATP synthesis coupled proton transport; F:ATP binding; F:proton-transporting ATP synthase activity, rotational mechanism; F:proton-transporting ATPase activity, rotational mechanism; C:proton-transporting ATP synthase complex, catalytic core F(1)	EC:7.1.3.1; EC:7.1.2.2; EC:6; EC:7; EC:7.2.2	H(+)-exporting diphosphatase; H(+)-transporting two-sector ATPase; Ligases; Translocases; Catalysing the translocation of inorganic cations
Cluster 7	10	314	probable transaldolase	1395	20	0	74.88	4	P:GO:0005975; P:GO:0006098; F:GO:0004801; C:GO:0005737	P:carbohydrate metabolic process; P:pentose-phosphate shunt; F:sedoheptulose-7-phosphate:D-glyceraldehyde-3-phosphate glyceronetransferase activity; C:cytoplasm	EC:2.2; EC:2.2.1.2; EC:2; EC:2.2.1	Transferring aldehyde or ketonic groups; Transaldolase; Transferases; Transferring aldehyde or ketonic groups
Cluster 38	1	324	polyubiquitin	1149	20	2.90765e-10	89.35	12	P:GO:0000027; P:GO:0000055; P:GO:0002181; P:GO:0016567; P:GO:0019941; F:GO:0003735; F:GO:0031386; F:GO:0031625; F:GO:0046872; C:GO:0005576; C:GO:0005634; C:GO:0022625	P:ribosomal large subunit assembly; P:ribosomal large subunit export from nucleus; P:cytoplasmic translation; P:protein ubiquitination; P:modification-dependent protein catabolic process; F:structural constituent of ribosome; F:protein tag; F:ubiquitin protein ligase binding; F:metal ion binding; C:extracellular region; C:nucleus; C:cytosolic large ribosomal subunit
Cluster 104	2	326	ATP synthase subunit beta, mitochondrial	815	20	2.00939e-115	90.48	5	P:GO:0015986; F:GO:0005524; F:GO:0046933; F:GO:0046961; C:GO:0045261	P:ATP synthesis coupled proton transport; F:ATP binding; F:proton-transporting ATP synthase activity, rotational mechanism; F:proton-transporting ATPase activity, rotational mechanism; C:proton-transporting ATP synthase complex, catalytic core F(1)	EC:7.1.3.1; EC:7.1.2.2; EC:6; EC:7; EC:7.2.2	H(+)-exporting diphosphatase; H(+)-transporting two-sector ATPase; Ligases; Translocases; Catalysing the translocation of inorganic cations
Cluster 80	1	328	Elongation factor 2	904	20	2.81343e-129	85.77	7	P:GO:0006414; F:GO:0003746; F:GO:0003924; F:GO:0005525; F:GO:0043022; C:GO:0005737; C:GO:1990904	P:translational elongation; F:translation elongation factor activity; F:GTPase activity; F:GTP binding; F:ribosome binding; C:cytoplasm; C:ribonucleoprotein complex	EC:3.6.1; EC:3.6; EC:3; EC:3.6.1.15	Acting on acid anhydrides; Acting on acid anhydrides; Hydrolases; Nucleoside-triphosphate phosphatase
Cluster 24	2	329	heat-shock protein 90	1249	20	2.01697e-122	87.36	3	P:GO:0006457; F:GO:0005524; F:GO:0051082	P:protein folding; F:ATP binding; F:unfolded protein binding
Cluster 15	1	330	death-associated protein 1	1309	20	2.23996e-62	75.04
Cluster 84	23	335	---NA---	855
Cluster 1	4	342	death-associated protein 1	1572	20	1.97628e-61	75.04
Cluster 0	15	344	LacZ alpha peptide	1683	20	8.36466e-49	98.61
Cluster 108	4	348	NADH dehydrogenase [ubiquinone] 1 beta subcomplex subunit 8, mitochondrial	808	20	9.26381e-95	56.86	3	F:GO:0008137; C:GO:0005739; C:GO:0016021	F:NADH dehydrogenase (ubiquinone) activity; C:mitochondrion; C:integral component of membrane	EC:7.1.1.2; EC:1.6; EC:1; EC:1.6.5.11; EC:1.6.5; EC:1.6.99.3; EC:1.6.5.2	NADH:ubiquinone reductase (H(+)-translocating); Acting on NADH or NADPH; Oxidoreductases; NADH dehydrogenase (quinone); Acting on NADH or NADPH; NADH dehydrogenase; NAD(P)H dehydrogenase (quinone)
Cluster 87	3	354	unkown protein	849	20	7.42452e-135	59.5	2	P:GO:0019630; F:GO:0016616	P:quinate metabolic process; F:oxidoreductase activity, acting on the CH-OH group of donors, NAD or NADP as acceptor	EC:1.1; EC:1; EC:1.1.1	Acting on the CH-OH group of donors; Oxidoreductases; Acting on the CH-OH group of donors
Cluster 6	1	357	mucin-like protein	1405	10	6.64618e-14	69.49	2	F:GO:0016746; C:GO:0016021	F:transferase activity, transferring acyl groups; C:integral component of membrane	EC:2.3; EC:2	Acyltransferases; Transferases
Cluster 13	1	358	uncharacterized protein LOC111057594	1328	20	4.00805e-46	63.07	5	P:GO:0055114; F:GO:0004497; F:GO:0005506; F:GO:0016705; F:GO:0020037	P:obsolete oxidation-reduction process; F:monooxygenase activity; F:iron ion binding; F:oxidoreductase activity, acting on paired donors, with incorporation or reduction of molecular oxygen; F:heme binding
Cluster 109	1	368	succinate dehydrogenase ubiquinone iron-sulfur subunit	806	20	1.14129e-150	79.05	9	P:GO:0006099; P:GO:0022900; F:GO:0008177; F:GO:0009055; F:GO:0046872; F:GO:0051537; F:GO:0051538; F:GO:0051539; C:GO:0005739	P:tricarboxylic acid cycle; P:electron transport chain; F:succinate dehydrogenase (ubiquinone) activity; F:electron transfer activity; F:metal ion binding; F:2 iron, 2 sulfur cluster binding; F:3 iron, 4 sulfur cluster binding; F:4 iron, 4 sulfur cluster binding; C:mitochondrion	EC:1.3.5; EC:1.3; EC:1; EC:1.3.5.1	Acting on the CH-CH group of donors; Acting on the CH-CH group of donors; Oxidoreductases; Succinate dehydrogenase (quinone)
Cluster 63	1	377	---NA---	1013
Cluster 66	1	380	hypothetical protein LSTR_LSTR003232	1000	3	1.90014e-14	71.71	2	P:GO:0006508; F:GO:0004252	P:proteolysis; F:serine-type endopeptidase activity	EC:3.4.21.73; EC:3.4.24.7; EC:3.4.21.71; EC:3.4.24.3; EC:3.4.21.34; EC:3.4.21.78; EC:3.4.21.75; EC:3.4.21.26; EC:3.4.21.27; EC:3.4.21.68; EC:3.4.21.69; EC:3.4.24.34; EC:3.4.21.41; EC:3.4.21.83; EC:3.4.21.88; EC:3.4.21.45; EC:3.4.21.89; EC:3.4.21.42; EC:3.4.19.1; EC:3.4.21.43; EC:3.4.21.87; EC:3.4.21.38; EC:3.4.21.35; EC:3.4.21.79; EC:3.4.21.36; EC:3.4.21.102; EC:3.4.21.39; EC:3.4.21; EC:3.4.21.4;…	U-plasminogen activator; Interstitial collagenase; Pancreatic elastase II; Microbial collagenase; Plasma kallikrein; Granzyme A; Furin; Prolyl oligopeptidase; Coagulation factor XIa; T-plasminogen activator; Protein C (activated); Neutrophil collagenase; Complement subcomponent C1r; Oligopeptidase B; Repressor LexA; Complement factor I; Signal peptidase I; Complement subcomponent C1s; Acylaminoac…
Cluster 113	17	384	---NA---	781
Cluster 114	1	385	uncharacterized protein LOC111043594	781	20	1.6208e-108	73.56	2	C:GO:0016020; C:GO:0016021	C:membrane; C:integral component of membrane
Cluster 45	1	387	---NA---	1110
Cluster 62	1	389	ras-related protein Rab-2A	1014	20	0.000124084	48.42	2	F:GO:0003924; F:GO:0005525	F:GTPase activity; F:GTP binding
Cluster 31	1	392	uncharacterized protein LOC111051785	1197	3	1.08832e-16	71.64	1	C:GO:0016020	C:membrane
Cluster 106	1	394	actin, cytoplasmic 2	814	20	1.10561e-103	97.27
Cluster 35	2	397	39S ribosomal protein L2, mitochondrial	1180	20	2.33208e-79	69.13	2	P:GO:0006412; C:GO:0044391	P:translation; C:ribosomal subunit
Cluster 70	1	400	eukaryotic translation initiation factor eIF1	991	20	9.21426e-76	96.35	2	P:GO:0006413; F:GO:0003743	P:translational initiation; F:translation initiation factor activity
Cluster 37	2	403	ubiquitin-domain-containing protein	1159	20	1.37905e-05	92.45	10	P:GO:0000028; P:GO:0002109; P:GO:0006412; P:GO:0042254; F:GO:0003735; F:GO:0031386; C:GO:0005634; C:GO:0005737; C:GO:0005840; C:GO:0022627	P:ribosomal small subunit assembly; P:maturation of SSU-rRNA from tricistronic rRNA transcript (SSU-rRNA, LSU-rRNA,5S); P:translation; P:ribosome biogenesis; F:structural constituent of ribosome; F:protein tag; C:nucleus; C:cytoplasm; C:ribosome; C:cytosolic small ribosomal subunit
Cluster 9	1	404	---NA---	1371
Cluster 51	1	406	---NA---	1091
Cluster 44	1	413	hypothetical protein E2562_023062	1112	1	0.000403035	63.16
Cluster 96	1	416	---NA---	833
Cluster 57	4	418	protein disulfide-isomerase A3	1029	20	5.17417e-118	88.56	5	P:GO:0006457; P:GO:0034976; F:GO:0003756; F:GO:0016757; C:GO:0005788	P:protein folding; P:response to endoplasmic reticulum stress; F:protein disulfide isomerase activity; F:transferase activity, transferring glycosyl groups; C:endoplasmic reticulum lumen	EC:5.3.4.1; EC:2.4; EC:2; EC:5.3; EC:5.3.4; EC:5	Protein disulfide-isomerase; Glycosyltransferases; Transferases; Intramolecular oxidoreductases; Intramolecular oxidoreductases; Isomerases
Cluster 68	1	422	---NA---	993
Cluster 14	12	427	acyl-CoA Delta(11) desaturase-like	1314	20	8.70987e-77	60.77	2	P:GO:0006629; F:GO:0016491	P:lipid metabolic process; F:oxidoreductase activity	EC:1	Oxidoreductases
Cluster 94	1	428	---NA---	835
Cluster 10	1	430	---NA---	1359
Cluster 25	1	432	failed axon connections isoform X2	1246	20	2.6193e-43	55.07	2	P:GO:0006413; F:GO:0003743	P:translational initiation; F:translation initiation factor activity
