## Supplementary Table S4 for "Identification of interacting proteins of maize mosaic virus glycoprotein in its vector, *Peregrinus maidis*"

### Sheet: Table S4
Supplementary Table S4. Peregrinus maidis gut (late stage nymphs) and adult body transcripts that significantly match (blastn analysis) the P. maidis (PM) proteins (cDNA sequences) that interact with
maize mosaic virus (MMV) G protein in the membrane-based yeast 2 hybrid (MbY2H) screen.
NOTE: The Gut EST library, NCBI Biosample SAMN00167463, was previously published in Whitfield et al., 2011 (https://doi.org/10.1111/j.1365-2583.2010.01060.x) and the Whole body contigs
were assembled de novo from RNAseq reads (NCBI Accession: PRJNA540525) using Trinity for a previously published study by Martin et al., 2017 (https://doi.org/10.1016/j.virol.2017.05.019).
Blastn analysis between PM cDNA sequences of the Y2H G-interactors (queries) and the two independent transcript databases (gut ESTs and whole body contigs) was performed with OmicsBox v.2.0.36
					Gut EST: BLASTn stats					Whole body: Blastn stats
PM seqID_Y2H (query)	PM seq_Y2H annotation (blastx)	PM seq Length	Gut EST Genbank Accession (subject)	Gut EST description	#Hits	e-Value	sim mean		Whole body contig ID (subject)	#Hits	e-Value	sim mean
16	no match	1092	GO431237.1	PMCA-Pm_B_22Ao07 Corn planthopper gut library Peregrinus maidis cDNA 5', mRNA sequence	2	0	85.71		comp22123_c0_seq1len=875 path=	2	0	92.57
18	no match	827	---NA---						---NA---
26	ABC transporter G family member 23-like	818	---NA---						comp23643_c0_seq1len=3245 path=	1	0	99.63
37	no match	781	---NA---						---NA---
42	no match	833	---NA---						comp13533_c0_seq1len=1979 path=	1	0	99.26
53	hypothetical protein LSTR_LSTR010029	841	GO436511.1	PMCA-aaa05b02 Corn planthopper gut library Peregrinus maidis cDNA 5', mRNA sequence	3	5.60066e-130	85.55		---NA---
54	no match	849	GO429287.1	PMCA-Pm_B_18Ab09 Corn planthopper gut library Peregrinus maidis cDNA 5', mRNA sequence	2	0	87.84		comp22123_c0_seq1len=875 path=	1	0	93.21
55	no match	848	---NA---						comp23643_c0_seq1len=3245 path=	1	0	95.78
57	nucleoside diphosphate kinase	1027	GO446714.1	PMCA-Pm_A_17Ag18 Corn planthopper gut library Peregrinus maidis cDNA 5', mRNA sequence	3	0	92.75		comp29668_c0_seq1len=1253 path=	1	0	96.81
64	uncharacterized protein LOC111051785	825	GO427829.1	PMCA-Pm_B_14Ae11 Corn planthopper gut library Peregrinus maidis cDNA 5', mRNA sequence	3	0	97.72		comp29264_c0_seq21len=1853 path=	3	0	100
65	hypothetical protein LSTR_LSTR005605	1570	GO443226.1	PMCA-aaa93e01 Corn planthopper gut library Peregrinus maidis cDNA 5', mRNA sequence	3	0	96.39		comp25812_c0_seq29len=2038 path=	2	0	97.41
68	unkown protein	844	GO446185.1	PMCA-aab25a11 Corn planthopper gut library Peregrinus maidis cDNA 5', mRNA sequence	3	0	96.45		comp29264_c0_seq21len=1853 path=	3	0	98.38
69	uncharacterized protein LOC111043803	1259	---NA---						comp14382_c0_seq1len=1312 path=	1	0	84.35
70	lugensin B	1162	GO431384.1	PMCA-Pm_B_23Ae23 Corn planthopper gut library Peregrinus maidis cDNA 5', mRNA sequence	2	0	87.6		comp29052_c0_seq68len=580 path=	3	0	91.82
72	eukaryotic translation initiation factor eIF1	671	GO442062.1	PMCA-aaa77b05 Corn planthopper gut library Peregrinus maidis cDNA 5', mRNA sequence	3	0	98.34		comp21462_c0_seq1len=2770 path=	1	0	99.54
73	arylsulfatase B-like	814	GO428962.1	PMCA-Pm_B_17Ad20 Corn planthopper gut library Peregrinus maidis cDNA 5', mRNA sequence	1	0	96.35		comp28415_c0_seq25len=4352 path=	3	0	98.05
77	E3 ubiquitin-protein ligase MARCH3	1186	---NA---						comp14382_c0_seq1len=1312 path=	1	0	87.79
79	no match	751	---NA---						comp29626_c0_seq1len=634 path=	1	1.24028e-98	81.26
80	syntaxin-18	936	GO430767.1	PMCA-Pm_B_21Ah08 Corn planthopper gut library Peregrinus maidis cDNA 5', mRNA sequence	3	1.34376e-131	92.38		comp19601_c0_seq2len=1373 path=	2	0	97.54
83	no match	791	GO445414.1	PMCA-aab16g07 Corn planthopper gut library Peregrinus maidis cDNA 5', mRNA sequence	1	1.79971e-164	94.86		comp21416_c0_seq2len=632 path=	3	0	96.82
95	E3 ubiquitin-protein ligase MARCH3-like	1306	---NA---						comp14382_c0_seq1len=1312 path=	1	0	89.47
96	probable transaldolase	743	GO432503.1	PMCA-Pm_B_26Ae08 Corn planthopper gut library Peregrinus maidis cDNA 5', mRNA sequence	2	2.24502e-143	90.18		comp16604_c0_seq1len=1410 path=	1	8.46735e-180	89.33
100	no match	741	---NA---						---NA---
108	cuticle protein 16.5-like	699	---NA---						---NA---
112	no match	1098	GO429287.1	PMCA-Pm_B_18Ab09 Corn planthopper gut library Peregrinus maidis cDNA 5', mRNA sequence	2	0	92.07		comp22123_c0_seq1len=875 path=	1	0	88.95
120	no match	439	---NA---						comp16460_c0_seq1len=676 path=	1	4.45058e-66	93.98
122	no match	495	---NA---						comp23724_c0_seq1len=527 path=	1	0	99.78
128	no match	617	---NA---						comp8058_c0_seq1len=629 path=	1	0	99.67
133	nucleoside diphosphate kinase	1009	GO446714.1	PMCA-Pm_A_17Ag18 Corn planthopper gut library Peregrinus maidis cDNA 5', mRNA sequence	3	0	96.19		comp29668_c0_seq1len=1253 path=	1	0	100
140	uncharacterized protein LOC111049209	1308	GO428505.1	PMCA-Pm_B_16Aa16 Corn planthopper gut library Peregrinus maidis cDNA 5', mRNA sequence	3	0	94.71		comp40376_c0_seq1len=2001 path=	1	0	99.69
143	no match	1087	GO445414.1	PMCA-aab16g07 Corn planthopper gut library Peregrinus maidis cDNA 5', mRNA sequence	1	5.32325e-171	95.95		comp21416_c0_seq2len=632 path=	3	0	95.48
150	no match	950	---NA---						comp29626_c0_seq1len=634 path=	1	0	98.94
151	protein stunted isoform X1	1067	GO436007.1	PMCA-Pm_B_9Al03 Corn planthopper gut library Peregrinus maidis cDNA 5', mRNA sequence	3	0	97.8		comp21406_c0_seq2len=1575 path=	2	0	97.92
152	Glyceraldehyde-3-phosphate dehydrogenase	1463	GO433989.1	PMCA-Pm_B_4Ac13 Corn planthopper gut library Peregrinus maidis cDNA 5', mRNA sequence	3	0	93.62		comp27764_c2_seq39len=4019 path=	3	0	97.66
153	ATP synthase F0 subunit 6	933	GO426950.1	PMCA-Pm_B_11An05 Corn planthopper gut library Peregrinus maidis cDNA 5', mRNA sequence	1	0	95.03		comp16838_c0_seq1len=4375 path=	1	0	98.96
160	uncharacterized protein LOC111051785	1185	GO427829.1	PMCA-Pm_B_14Ae11 Corn planthopper gut library Peregrinus maidis cDNA 5', mRNA sequence	3	0	95.25		comp29264_c0_seq21len=1853 path=	3	0	98.57
166	NADH dehydrogenase [ubiquinone] 1 beta subcomplex subunit 8, mitochondrial	997	GO428073.1	PMCA-Pm_B_14Ao15 Corn planthopper gut library Peregrinus maidis cDNA 5', mRNA sequence	3	0	82.14		comp9514_c0_seq1len=971 path=	1	0	83.14
168	no match	839	GO436511.1	PMCA-aaa05b02 Corn planthopper gut library Peregrinus maidis cDNA 5', mRNA sequence	3	1.92591e-159	85.44		---NA---
170	hypothetical protein LSTR_LSTR010027	991	GO436511.1	PMCA-aaa05b02 Corn planthopper gut library Peregrinus maidis cDNA 5', mRNA sequence	3	2.95597e-158	87.23		---NA---
173	polyubiquitin	1207	GO427829.1	PMCA-Pm_B_14Ae11 Corn planthopper gut library Peregrinus maidis cDNA 5', mRNA sequence	3	0	97.38		comp29264_c0_seq21len=1853 path=	3	0	100
182	lugensin A	1145	GO431384.1	PMCA-Pm_B_23Ae23 Corn planthopper gut library Peregrinus maidis cDNA 5', mRNA sequence	3	0	92.28		comp29052_c0_seq38len=1532 path=	3	0	92.2
183	LacZ alpha fragment	849	---NA---						---NA---
184	LacZ alpha fragment	829	---NA---						comp6085_c0_seq1len=2552 path=	1	3.81944e-99	97.21
186	hypothetical protein LSTR_LSTR010027	977	GO436511.1	PMCA-aaa05b02 Corn planthopper gut library Peregrinus maidis cDNA 5', mRNA sequence	3	1.04038e-162	88.11		---NA---
188	no match	1024	GO429725.1	PMCA-Pm_B_19Af05 Corn planthopper gut library Peregrinus maidis cDNA 5', mRNA sequence	2	4.85476e-12	86.76		comp24575_c0_seq3len=848 path=	2	0	99.64
189	peptidyl-prolyl cis-trans isomerase	1107	GO444742.1	PMCA-aab09f03 Corn planthopper gut library Peregrinus maidis cDNA 5', mRNA sequence	1	0	93.97		comp18990_c0_seq1len=1313 path=	1	0	98.8
192	hypothetical protein LSTR_LSTR003232	830	GO429659.1	PMCA-Pm_B_19Ab12 Corn planthopper gut library Peregrinus maidis cDNA 5', mRNA sequence	3	0	87.26		comp29598_c0_seq1len=1057 path=	1	0	91.71
193	ras-related protein Rab-2B	1104	GO434776.1	PMCA-Pm_B_6Ah08 Corn planthopper gut library Peregrinus maidis cDNA 5', mRNA sequence	3	0	84.38		comp13533_c0_seq1len=1979 path=	1	0	83.78
195	E3 ubiquitin-protein ligase MARCH3-like	1346	---NA---						comp14382_c0_seq1len=1312 path=	1	0	99.05
198	polyubiquitin	875	---NA---						comp6085_c0_seq1len=2552 path=	1	1.61501e-23	83.72
199	no match	1023	GO436511.1	PMCA-aaa05b02 Corn planthopper gut library Peregrinus maidis cDNA 5', mRNA sequence	1	3.95032e-157	96.15		---NA---
200	arginine kinase	835	GO433640.1	PMCA-Pm_B_3Ad24 Corn planthopper gut library Peregrinus maidis cDNA 5', mRNA sequence	2	0	92.96		comp29783_c0_seq1len=2186 path=	1	0	97.97
203	no match	975	GO436511.1	PMCA-aaa05b02 Corn planthopper gut library Peregrinus maidis cDNA 5', mRNA sequence	3	2.26325e-154	85.79		---NA---
205	uncharacterized protein LOC111051785	1199	GO427829.1	PMCA-Pm_B_14Ae11 Corn planthopper gut library Peregrinus maidis cDNA 5', mRNA sequence	3	0	96.99		comp29264_c0_seq21len=1853 path=	3	0	99.59
207	apolipophorin-iii precursor	862	GO432903.1	PMCA-Pm_B_27Af01 Corn planthopper gut library Peregrinus maidis cDNA 5', mRNA sequence	3	0	95.78		comp17228_c0_seq1len=954 path=	1	0	99.08
208	apolipophorin-iii precursor	933	GO432903.1	PMCA-Pm_B_27Af01 Corn planthopper gut library Peregrinus maidis cDNA 5', mRNA sequence	3	0	95.78		comp17228_c0_seq1len=954 path=	1	0	99.08
210	hypothetical protein LSTR_LSTR012836	899	---NA---						---NA---
211	no match	813	---NA---						---NA---
213	ras-related protein Rab-2	837	GO434776.1	PMCA-Pm_B_6Ah08 Corn planthopper gut library Peregrinus maidis cDNA 5', mRNA sequence	3	0	95.38		comp13533_c0_seq1len=1979 path=	1	0	98.79
214	60S acidic ribosomal protein P1	1534	GO429659.1	PMCA-Pm_B_19Ab12 Corn planthopper gut library Peregrinus maidis cDNA 5', mRNA sequence	3	0	96.38		comp29598_c0_seq1len=1057 path=	2	0	97.98
218	acyl-CoA Delta(11) desaturase	1331	---NA---						comp27172_c0_seq2len=1225 path=	2	0	88.08
219	eukaryotic translation initiation factor eIF1	1026	GO442062.1	PMCA-aaa77b05 Corn planthopper gut library Peregrinus maidis cDNA 5', mRNA sequence	3	0	97.53		comp21462_c0_seq1len=2770 path=	1	0	98.76
221	unkown protein	1186	GO427829.1	PMCA-Pm_B_14Ae11 Corn planthopper gut library Peregrinus maidis cDNA 5', mRNA sequence	3	0	95.96		comp29264_c0_seq21len=1853 path=	3	0	98.57
223	E3 ubiquitin-protein ligase MARCH3-like	1303	---NA---						comp14382_c0_seq1len=1312 path=	1	0	91.94
226	cAMP-dependent protein kinase type II regulatory subunit	1262	---NA---						comp16073_c0_seq2len=3876 path=	2	0	86.21
227	no match	1046	GO430875.1	PMCA-Pm_B_21Al20 Corn planthopper gut library Peregrinus maidis cDNA 5', mRNA sequence	2	0	89.97		comp21578_c0_seq1len=313 path=	1	2.87888e-106	97
229	no match	1276	GO445414.1	PMCA-aab16g07 Corn planthopper gut library Peregrinus maidis cDNA 5', mRNA sequence	1	8.1104e-170	91.9		comp21416_c0_seq2len=632 path=	3	0	96.92
235	no match	1145	GO431237.1	PMCA-Pm_B_22Ao07 Corn planthopper gut library Peregrinus maidis cDNA 5', mRNA sequence	2	0	95.01		comp22123_c0_seq1len=875 path=	2	0	99.6
240	unkown protein	1133	GO446185.1	PMCA-aab25a11 Corn planthopper gut library Peregrinus maidis cDNA 5', mRNA sequence	3	0	96.15		comp29264_c0_seq21len=1853 path=	3	0	98.78
241	no match	1030	GO430875.1	PMCA-Pm_B_21Al20 Corn planthopper gut library Peregrinus maidis cDNA 5', mRNA sequence	1	0	94.86		comp21578_c0_seq1len=313 path=	1	7.82327e-112	98.68
246	no match	931	GO436511.1	PMCA-aaa05b02 Corn planthopper gut library Peregrinus maidis cDNA 5', mRNA sequence	1	6.26177e-125	91.64		---NA---
247	no match	820	---NA---						---NA---
252	death-associated protein 1	1264	---NA---						comp10067_c0_seq1len=2284 path=	1	0	94.54
260	40S ribosomal protein S13	1008	GO434958.1	PMCA-Pm_B_6Ao22 Corn planthopper gut library Peregrinus maidis cDNA 5', mRNA sequence	3	0	98.62		comp8075_c0_seq1len=611 path=	1	0	99.83
266	no match	984	---NA---						comp16201_c0_seq1len=3133 path=	1	0	99.27
267	no match	924	GO427509.1	PMCA-Pm_B_13Ah02 Corn planthopper gut library Peregrinus maidis cDNA 5', mRNA sequence	1	0	95.27		comp29823_c0_seq1len=1853 path=	1	0	99.24
270	no match	771	---NA---						comp17014_c0_seq2len=2166 path=	2	0	98.68
278	uncharacterized protein LOC111057594	1227	---NA---						comp123041_c0_seq1len=862 path=	2	0	91.24
283	failed axon connections isoform X2	1226	GO430085.1	PMCA-Pm_B_1Ag17 Corn planthopper gut library Peregrinus maidis cDNA 5', mRNA sequence	3	0	94.82		comp9024_c0_seq1len=2998 path=	1	0	98.94
285	no match	827	---NA---						comp29626_c0_seq1len=634 path=	1	0	99.79
289	CChain C, Ubiquitin-60S ribosomal protein L40,Histone H2A	1085	---NA---						comp29458_c0_seq1len=1411 path=	1	0	99.59
291	ATP synthase subunit beta, mitochondrial	1372	GO435405.1	PMCA-Pm_B_8Ab16 Corn planthopper gut library Peregrinus maidis cDNA 5', mRNA sequence	2	0	97.97		comp24530_c0_seq1len=2264 path=	1	0	88.97
292	polyubiquitin	1106	---NA---						comp8061_c1_seq1len=730 path=	1	0	99.62
296	mucin-like protein	1261	GO433211.1	PMCA-Pm_B_2Ac02 Corn planthopper gut library Peregrinus maidis cDNA 5', mRNA sequence	2	0	95.41		comp26541_c0_seq1len=2337 path=	1	0	99.1
297	intraflagellar transport protein 20 homolog	1238	GO427549.1	PMCA-Pm_B_13Ai18 Corn planthopper gut library Peregrinus maidis cDNA 5', mRNA sequence	3	0	86.11		comp24808_c0_seq2len=1195 path=	2	0	90.86
298	peptidyl-prolyl cis-trans isomerase	1140	---NA---						comp18990_c0_seq1len=1313 path=	1	0	87.03
299	peptidyl-prolyl cis-trans isomerase F, mitochondrial	1129	GO444742.1	PMCA-aab09f03 Corn planthopper gut library Peregrinus maidis cDNA 5', mRNA sequence	1	0	89.03		comp18990_c0_seq1len=1313 path=	1	0	93.59
303	ATP synthase F0 subunit 6	779	GO426950.1	PMCA-Pm_B_11An05 Corn planthopper gut library Peregrinus maidis cDNA 5', mRNA sequence	1	0	95.39		comp16838_c0_seq1len=4375 path=	1	0	99.48
307	60S acidic ribosomal protein P1	1463	GO429659.1	PMCA-Pm_B_19Ab12 Corn planthopper gut library Peregrinus maidis cDNA 5', mRNA sequence	3	0	95.48		comp29598_c0_seq1len=1057 path=	2	0	93.85
311	ATP synthase subunit beta, mitochondrial	803	GO444476.1	PMCA-aab06g06 Corn planthopper gut library Peregrinus maidis cDNA 5', mRNA sequence	1	7.62715e-59	97.01		comp24530_c0_seq1len=2264 path=	1	0	97.75
314	probable transaldolase	1395	GO435451.1	PMCA-Pm_B_8Ad14 Corn planthopper gut library Peregrinus maidis cDNA 5', mRNA sequence	3	0	95.77		comp16604_c0_seq1len=1410 path=	1	0	99.42
324	polyubiquitin	1149	GO446226.1	PMCA-aab25e04 Corn planthopper gut library Peregrinus maidis cDNA 5', mRNA sequence	3	2.7155e-144	90.42		comp8072_c0_seq1len=2164 path=	1	0	99.73
326	ATP synthase subunit beta, mitochondrial	815	GO435405.1	PMCA-Pm_B_8Ab16 Corn planthopper gut library Peregrinus maidis cDNA 5', mRNA sequence	1	0	96.3		comp24530_c0_seq1len=2264 path=	1	0	97.21
328	Elongation factor 2	904	GO438634.1	PMCA-aaa32c04 Corn planthopper gut library Peregrinus maidis cDNA 5', mRNA sequence	3	0	91.35		comp8232_c0_seq1len=3110 path=	1	0	98.97
329	heat-shock protein 90	1249	GO434448.1	PMCA-Pm_B_5Ah16 Corn planthopper gut library Peregrinus maidis cDNA 5', mRNA sequence	3	0	94.48		comp8077_c0_seq1len=1737 path=	1	0	99.26
330	death-associated protein 1	1309	---NA---						comp10067_c0_seq1len=2284 path=	1	0	90.87
335	no match	855	---NA---						comp29626_c0_seq1len=634 path=	1	0	98.53
342	death-associated protein 1	1572	---NA---						comp10067_c0_seq1len=2284 path=	1	0	98.78
344	LacZ alpha peptide	1683	---NA---						comp6085_c0_seq1len=2552 path=	1	7.87097e-99	97.21
348	NADH dehydrogenase [ubiquinone] 1 beta subcomplex subunit 8, mitochondrial	808	GO428073.1	PMCA-Pm_B_14Ao15 Corn planthopper gut library Peregrinus maidis cDNA 5', mRNA sequence	3	0	97.46		comp9514_c0_seq1len=971 path=	1	0	99.48
354	unkown protein	849	GO436878.1	PMCA-aaa09a08 Corn planthopper gut library Peregrinus maidis cDNA 5', mRNA sequence	1	7.36779e-124	90.41		comp17014_c0_seq1len=2469 path=	2	0	99.12
357	mucin-like protein	1405	GO438698.1	PMCA-aaa32h09 Corn planthopper gut library Peregrinus maidis cDNA 5', mRNA sequence	3	0	99.18		comp26541_c0_seq1len=2337 path=	2	0	95.71
358	uncharacterized protein LOC111057594	1328	---NA---						comp123041_c0_seq1len=862 path=	2	0	91.46
368	succinate dehydrogenase ubiquinone iron-sulfur subunit	806	GO437208.1	PMCA-aaa12f06 Corn planthopper gut library Peregrinus maidis cDNA 5', mRNA sequence	3	8.65864e-153	95.6		comp28386_c0_seq1len=1761 path=	2	0	99.25
377	no match	1013	---NA---						comp8058_c0_seq1len=629 path=	1	0	99.51
380	hypothetical protein LSTR_LSTR003232	1000	GO429659.1	PMCA-Pm_B_19Ab12 Corn planthopper gut library Peregrinus maidis cDNA 5', mRNA sequence	3	0	88.33		comp29598_c0_seq1len=1057 path=	1	0	91.43
384	no match	781	GO429725.1	PMCA-Pm_B_19Af05 Corn planthopper gut library Peregrinus maidis cDNA 5', mRNA sequence	2	7.89901e-14	79.14		comp24575_c0_seq3len=848 path=	2	0	99.65
385	uncharacterized protein LOC111043594	781	GO443226.1	PMCA-aaa93e01 Corn planthopper gut library Peregrinus maidis cDNA 5', mRNA sequence	2	0	90.8		comp25812_c0_seq29len=2038 path=	2	0	93.49
387	no match	1110	---NA---						---NA---
389	ras-related protein Rab-2A	1014	GO435010.1	PMCA-Pm_B_7Ab02 Corn planthopper gut library Peregrinus maidis cDNA 5', mRNA sequence	3	1.4484e-136	82.55		comp13533_c0_seq1len=1979 path=	1	3.40875e-145	83.64
392	uncharacterized protein LOC111051785	1197	GO427829.1	PMCA-Pm_B_14Ae11 Corn planthopper gut library Peregrinus maidis cDNA 5', mRNA sequence	3	0	92.85		comp29264_c0_seq21len=1853 path=	3	0	94.99
394	actin, cytoplasmic 2	814	GO440190.1	PMCA-aaa48h08 Corn planthopper gut library Peregrinus maidis cDNA 5', mRNA sequence	1	0	95.84		comp21524_c0_seq1len=1727 path=	1	0	98.13
397	39S ribosomal protein L2, mitochondrial	1180	GO439857.1	PMCA-aaa45d07 Corn planthopper gut library Peregrinus maidis cDNA 5', mRNA sequence	3	0	94.31		comp22291_c0_seq1len=1177 path=	1	0	98.29
400	eukaryotic translation initiation factor eIF1	991	GO442062.1	PMCA-aaa77b05 Corn planthopper gut library Peregrinus maidis cDNA 5', mRNA sequence	3	0	97.68		comp21462_c0_seq1len=2770 path=	1	0	98.92
403	ubiquitin-domain-containing protein	1159	---NA---						comp23724_c0_seq1len=527 path=	1	0	99.13
404	no match	1371	GO444254.1	PMCA-aab04d08 Corn planthopper gut library Peregrinus maidis cDNA 5', mRNA sequence	3	6.84158e-161	96.13		comp25812_c0_seq29len=2038 path=	2	0	84.62
406	no match	1091	GO431237.1	PMCA-Pm_B_22Ao07 Corn planthopper gut library Peregrinus maidis cDNA 5', mRNA sequence	2	0	91.18		comp22123_c0_seq1len=875 path=	2	0	97.78
413	hypothetical protein E2562_023062	1112	---NA---						---NA---
416	no match	833	---NA---						---NA---
418	protein disulfide-isomerase A3	1029	GO437696.1	PMCA-aaa21g06 Corn planthopper gut library Peregrinus maidis cDNA 5', mRNA sequence	3	0	93.2		comp26880_c0_seq2len=2650 path=	2	0	98.9
422	no match	993	---NA---						comp8058_c0_seq1len=629 path=	1	0	99.66
427	acyl-CoA Delta(11) desaturase-like	1314	---NA---						comp27172_c0_seq2len=1225 path=	2	0	97.33
428	no match	835	---NA---						---NA---
430	no match	1359	GO445414.1	PMCA-aab16g07 Corn planthopper gut library Peregrinus maidis cDNA 5', mRNA sequence	1	3.1104e-169	95.68		comp21416_c0_seq2len=632 path=	3	0	99.09
432	failed axon connections isoform X2	1246	GO430085.1	PMCA-Pm_B_1Ag17 Corn planthopper gut library Peregrinus maidis cDNA 5', mRNA sequence	3	2.82705e-174	83.07		comp9024_c0_seq1len=2998 path=	1	0	83.83
