## Supplementary Table S5 for "Identification of interacting proteins of maize mosaic virus glycoprotein in its vector, *Peregrinus maidis*"

### Sheet: 29 of 100 ORFs in STRING
Supplementary Table S5. Annotations of Peregrinus maidis (Pm) open reading frame (ORF, aa) sequences that mapped to the proteome of Drosophila melanogaster (Dmel) for the in silico analysis of
protein-protein functional association networks (STRING; https://string-db.org/) among the maize mosaic virus G-interacting P. maidis proteins identified from the membrane-based yeast II hybrid screen.
NOTE: This table accompanies Figure 1 of the P. maidis - MMV-G interaction paper.
Red bold type font = protein physically interacts with at least one other G-interactor; blue bold type font = protein functionally interacts with at least one other G-interactor (evidence includes co-expression, within pathway associations, gene neighborhoods)
Black font type = mapped to Dmel proteome but protein not reported to have co-association with another protein in this list.
Pm seqID #	ORF query ID	Blastx annotation (nr prot public database)	Gene ontology (OmicBox)	STRING ID	% identity with Dmel	bitscore	Preferred Name (Dmel protein)	Dmel annotation
26	26_ORF	ABC transporter G family member 23-like	F:ATP binding; F:ATPase activity; C:integral component of membrane	7227.FBpp0084677	40.2	177.6	CG9990	CG9990, isoform A; ATPase activity, coupled to transmembrane movement of substances; ATP binding; transporter activity. It is involved in the biological process described with: transport
65	65_ORF	hypothetical protein LSTR_LSTR005605	C:integral component of membrane	7227.FBpp0078248	39.3	94	Osi9	FI01546p; It is involved in the biological process described with: imaginal disc-derived wing morphogenesis
72	72_ORF	eukaryotic translation initiation factor eIF1	P:translational initiation; F:translation initiation factor activity	7227.FBpp0072908	93.6	221.5	CG17737	Eukaryotic translation initiation factor eIF1; Probably involved in translation
73	73_ORF	arylsulfatase B-like	F:sulfuric ester hydrolase activity; C:integral component of membrane	7227.FBpp0290455	58	257.7	CG8646	Uncharacterized protein; RE14504p; N-acetylgalactosamine-4-sulfatase activity. It is involved in the biological process described with: metabolic process
80	80_ORF	syntaxin-18	P:protein transport; C:endoplasmic reticulum; C:membrane	7227.FBpp0084050	54.1	100.1	Syx18	Syntaxin 18; SNAP receptor activity; SNARE binding. It is involved in the biological process described with: neuromuscular junction development; vesicle-mediated transport; neuromuscular synaptic transmission; neurotransmitter secretion
133	133_ORF	nucleoside diphosphate kinase	P:nucleoside diphosphate phosphorylation; P:GTP biosynthetic process; P:UTP biosynthetic process; P:CTP biosynthetic process; F:nucleoside diphosphate kinase activity; F:ATP binding	7227.FBpp0085223	76.3	274.2	Awd	Abnormal wing discs, isoform e; Nucleoside diphosphate kinase; Major role in the synthesis of nucleoside triphosphates other than ATP. The ATP gamma phosphate is transferred to the NDP beta phosphate via a ping-pong mechanism, using a phosphorylated active-site intermediate
152	152_ORF	Glyceraldehyde-3-phosphate dehydrogenase	P:glucose metabolic process; P:glycolytic process; F:glyceraldehyde-3-phosphate dehydrogenase (NAD+) (phosphorylating) activity; F:NADP binding; F:NAD binding; C:membrane	7227.FBpp0087977	67.1	278.9	Gapdh1	NADP binding; glyceraldehyde-3-phosphate dehydrogenase (NAD+) (phosphorylating) activity; NAD binding. It is involved in the biological process described with: glycolytic process; myoblast fusion; oxidation-reduction process; glucose metabolic process; somatic muscle development
173	173_ORF	polyubiquitin	P:ribosomal small subunit assembly; P:maturation of SSU-rRNA from tricistronic rRNA transcript (SSU-rRNA, LSU-rRNA,5S); P:translation; P:protein ubiquitination; P:modification-dependent protein catabolic process; F:structural constituent of ribosome; F:protein tag; F:ubiquitin protein ligase binding; F:metal ion binding; C:extracellular region; C:nucleus; C:integral component of membrane; C:cytos…	7227.FBpp0079606	89.2	66.2	RpS27A	Ubiquitin-small subunit ribosomal protein s27ae; Ubiquitin-40S ribosomal protein S27a; Ubiquitin exists either covalently attached to another protein, or free (unanchored). When covalently bound, it is conjugated to target proteins via an isopeptide bond either as a monomer (monoubiquitin), a polymer linked via different Lys residues of the ubiquitin (polyubiquitin chains) or a linear polymer lin…
189	189_ORF	peptidyl-prolyl cis-trans isomerase	P:protein peptidyl-prolyl isomerization; P:protein folding; F:peptidyl-prolyl cis-trans isomerase activity	7227.FBpp0074017	58.4	179.9	Cyp1	Peptidyl-prolyl cis-trans isomerase; PPIases accelerate the folding of proteins. It catalyzes the cis-trans isomerization of proline imidic peptide bonds in oligopeptides; Belongs to the cyclophilin-type PPIase family. PPIase A subfamily
200	200_ORF	arginine kinase	P:phosphorylation; P:phosphocreatine biosynthetic process; F:arginine kinase activity; F:creatine kinase activity; F:ATP binding	7227.FBpp0076270	83.6	387.9	Argk	Arginine kinase, isoform g; Arginine kinase activity. It is involved in the biological process described with: phosphorylation; Belongs to the ATP:guanido phosphotransferase family
213	213_ORF	ras-related protein Rab-2	F:GTPase activity; F:sphingomyelin phosphodiesterase activity; F:GTP binding; C:Golgi membrane	7227.FBpp0085458	94.9	375.2	Rab2	Rab2, isoform A; Protein binding; GTPase activity; GTP binding. It is involved in the biological process described with: vesicle-mediated transport; Rab protein signal transduction; protein transport
219	219_ORF	eukaryotic translation initiation factor eIF1	P:translational initiation; F:translation initiation factor activity	7227.FBpp0072908	92.7	219.2	CG17737	Eukaryotic translation initiation factor eIF1; Probably involved in translation
223	223_ORF	E3 ubiquitin-protein ligase MARCH3-like	F:zinc ion binding; C:integral component of membrane	7227.FBpp0085553	40.2	92.4	CG13442	FI20425p1; Ubiquitin-protein transferase activity; zinc ion binding. It is involved in the biological process described with: protein polyubiquitination
226	226_ORF	cAMP-dependent protein kinase type II regulatory subunit	P:regulation of cAMP-dependent protein kinase activity; F:cAMP-dependent protein kinase regulator activity; F:kinase activity; F:cAMP binding; C:cAMP-dependent protein kinase complex	7227.FBpp0087524	66.7	116.3	Pka-R2	Protein kinase, camp-dependent, regulatory subunit type 2, isoform a; cAMP-dependent protein kinase type II regulatory subunit; Type II regulatory chains mediate membrane association by binding to anchoring proteins, including the MAP2 kinase. The regulatory subunit may play an essential role in the regulation of neuronal activity in the brain. Has a role in circadian locomotor rhythm, and behavi…
252	252_ORF	death-associated protein 1	0	7227.FBpp0087252	47.4	67	CG12384	annotation not available;search of this Dmel sequence on NCBI - death-domain binding (GO), oligomers may be involved in apoptosis and inflammation through their activation of caspases and NF-kappaB
260	260_ORF	40S ribosomal protein S13	P:translation; F:structural constituent of ribosome; C:ribosome	7227.FBpp0079328	86.8	270	RpS13	40S ribosomal protein S13; Structural constituent of ribosome. It is involved in the biological process described with: mitotic spindle elongation; translation; mitotic spindle organization; Belongs to the universal ribosomal protein uS15 family
283	283_ORF	failed axon connections isoform X2	C:cytoplasm	7227.FBpp0075170	72.6	157.5	fax	Failed axon connections, isoform a; Failed axon connections; Together with Abl, involved in embryonic axonal development
291	291_ORF	ATP synthase subunit beta, mitochondrial	P:ATP synthesis coupled proton transport; F:ATP binding; F:proton-transporting ATP synthase activity, rotational mechanism; F:proton-transporting ATPase activity, rotational mechanism; C:proton-transporting ATP synthase complex, catalytic core F(1)	7227.FBpp0305828	67.4	173.7	ATPsynbeta	ATP synthase subunit beta, mitochondrial; Mitochondrial membrane ATP synthase (F(1)F(0) ATP synthase or Complex V) produces ATP from ADP in the presence of a proton gradient across the membrane which is generated by electron transport complexes of the respiratory chain. F-type ATPases consist of two structural domains, F(1) - containing the extramembraneous catalytic core, and F(0) - containing t…
298	298_ORF	peptidyl-prolyl cis-trans isomerase	P:protein peptidyl-prolyl isomerization; P:protein folding; F:peptidyl-prolyl cis-trans isomerase activity; F:isomerase activity; C:cytoplasm	7227.FBpp0074017	35.2	64.3	Cyp1	Peptidyl-prolyl cis-trans isomerase; PPIases accelerate the folding of proteins. It catalyzes the cis-trans isomerization of proline imidic peptide bonds in oligopeptides; Belongs to the cyclophilin-type PPIase family. PPIase A subfamily
314	314_ORF	probable transaldolase	P:carbohydrate metabolic process; P:pentose-phosphate shunt; F:sedoheptulose-7-phosphate:D-glyceraldehyde-3-phosphate glyceronetransferase activity; C:cytoplasm	7227.FBpp0072050	64.1	213	Tal	Probable transaldolase; Transaldolase is important for the balance of metabolites in the pentose-phosphate pathway
326	326_ORF	ATP synthase subunit beta, mitochondrial	P:ATP synthesis coupled proton transport; F:ATP binding; F:proton-transporting ATP synthase activity, rotational mechanism; F:proton-transporting ATPase activity, rotational mechanism; C:proton-transporting ATP synthase complex, catalytic core F(1)	7227.FBpp0305828	76.4	296.2	ATPsynbeta	ATP synthase subunit beta, mitochondrial; Mitochondrial membrane ATP synthase (F(1)F(0) ATP synthase or Complex V) produces ATP from ADP in the presence of a proton gradient across the membrane which is generated by electron transport complexes of the respiratory chain. F-type ATPases consist of two structural domains, F(1) - containing the extramembraneous catalytic core, and F(0) - containing t…
328	328_ORF	Elongation factor 2	P:translational elongation; F:translation elongation factor activity; F:GTPase activity; F:GTP binding; F:ribosome binding; C:cytoplasm; C:ribonucleoprotein complex	7227.FBpp0305182	87.1	351.7	EF2	Elongation factor 2; Catalyzes the GTP-dependent ribosomal translocation step during translation elongation. During this step, the ribosome changes from the pre-translocational (PRE) to the post- translocational (POST) state as the newly formed A-site-bound peptidyl-tRNA and P-site-bound deacylated tRNA move to the P and E sites, respectively. Catalyzes the coordinated movement of the two tRNA mo…
329	329_ORF	heat-shock protein 90	P:protein folding; F:ATP binding; F:unfolded protein binding	7227.FBpp0305095	76.6	228.4	Hsp83	Heat shock protein 83; Molecular chaperone that promotes the maturation, structural maintenance and proper regulation of specific target proteins involved for instance in cell cycle control and signal transduction. Undergoes a functional cycle that is linked to its ATPase activity. This cycle probably induces conformational changes in the client proteins, thereby causing their activation. Interac…
330	330_ORF	death-associated protein 1	0	7227.FBpp0087252	47.4	67	CG12384	annotation not available; uncharacterized protein, same Dmel sequence as 252
368	368_ORF	succinate dehydrogenase ubiquinone iron-sulfur subunit	P:tricarboxylic acid cycle; P:electron transport chain; F:succinate dehydrogenase (ubiquinone) activity; F:electron transfer activity; F:metal ion binding; F:2 iron, 2 sulfur cluster binding; F:3 iron, 4 sulfur cluster binding; F:4 iron, 4 sulfur cluster binding; C:mitochondrion	7227.FBpp0085489	69.4	298.5	SdhB	Succinate dehydrogenase [ubiquinone] iron-sulfur subunit, mitochondrial; Iron-sulfur protein (IP) subunit of succinate dehydrogenase (SDH) that is involved in complex II of the mitochondrial electron transport chain and is responsible for transferring electrons from succinate to ubiquinone (coenzyme Q)
397	397_ORF	39S ribosomal protein L2, mitochondrial	P:translation; C:ribosomal subunit	7227.FBpp0075941	50.4	122.9	mRpL2	Large subunit ribosomal protein l2; Mitochondrial ribosomal protein L2; Structural constituent of ribosome. It is involved in the biological process described with: translation
400	400_ORF	eukaryotic translation initiation factor eIF1	P:translational initiation; F:translation initiation factor activity	7227.FBpp0072908	92.7	219.9	CG17737	Eukaryotic translation initiation factor eIF1; Probably involved in translation
418	418_ORF	protein disulfide-isomerase A3	P:protein folding; P:response to endoplasmic reticulum stress; F:protein disulfide isomerase activity; F:transferase activity, transferring glycosyl groups; C:endoplasmic reticulum lumen	7227.FBpp0087164	68.9	250.8	ERp60	Protein disulfide-isomerase a3; Protein disulfide isomerase activity. It is involved in the biological process described with: protein folding; cell redox homeostasis
427	427_ORF	acyl-CoA Delta(11) desaturase-like	P:lipid metabolic process; F:oxidoreductase activity	7227.FBpp0082064	47.9	141	Desat2	Fatty acid desaturase 2; Oxidoreductase activity, acting on paired donors, with oxidation of a pair of donors resulting in the reduction of molecular oxygen to two molecules of water; stearoyl-CoA 9-desaturase activity. It is involved in the biological process described with: oxidation-reduction process; fatty acid biosynthetic process; lipid metabolic process; cuticle hydrocarbon biosynthetic pr…
