## Supplementary Table S6 for "Identification of interacting proteins of maize mosaic virus glycoprotein in its vector, *Peregrinus maidis*"

### Sheet: ELMs
Supplementary Table S6: Predicted functional class sites (short linear motifs (SLiMs)) for the non-annotated P. maidis proteins that interacted with maize mosaic virus G protein (MMV-G) in the membrane-based yeast II hybrid screen (MbY2H);
non-annotated = sequences with no match to publicly available proteins (NCBI) or sequences that match to unknown/uncharacterized or hypothetical protein of other metazoans; only sequences that were pulled out more than once from the screen were included in the analysis.
NOTE: This Table accompanies Figure 2 of the P. maidis - MMV-G interaction paper
Predicted SLiMs, ELM class, ELM ids and accession and cellular functional roles were identified using the Eukaryotic Linear Motifs (ELM) resource (http://elm.eu.org/)
Functional class site						ELM Class				ELM Identifier									ELM Accession(s)						Role
N-degron						Degradation signals				DEG_Nend_Nbox_1, DEG_Nend_UBRbox_3, DEG_Nend_UBRbox_1, DEG_Nend_UBRbox_2									ELME000355, ELME000353, ELME000351, ELME000352						proteolytic degradation by ubiquitin proteasome system (UPS)
APCC-binding Destruction motifs						Degradation signals				DEG_APCC_DBOX_1									ELME000231						E3 ubiquitin protein ligase complexes which play a role in the cell cycle, this motif signals degradation
SPOP SBC docking motif						Degradation signals				DEG_SPOP_SBC_1									ELME000388						Ubiquitin-mediated proteolysis
SCF ubiquitin ligase binding Phosphodegrons						Degradation signals				DEG_SCF_TRCP1_1									ELME000269						Ubiquitin-mediated proteolysis
N-glycosylation site						Sites of Post-transcriptional modifications				MOD_N-GLC_2									ELME000079						most common modification of secretory and membrane-bound proteins in eukaryotic cells
O-Fucosylation site						Sites of Post-transcriptional modifications				MOD_OFUCOSY									ELME000162						protein modification involved in signalling and cell adhesion
Protein kinase B (PKB) Phosphorylation site						Sites of Post-transcriptional modifications				MOD_PKB_1									ELME000061						Motif phosphorylated by a subset of AGC group kinases including PKB, a protein that plays role in numerous signaling pathways
PP1 (Protein phosphatase-1)-docking motif RVXF						Docking sites				DOC_PP1_RVXF_1									ELME000137						reversible protein serine/threonine phosphorylation
MAPK docking motifs						Docking sites				DOC_MAPK_NFAT4_5, DOC_MAPK_DCC_7									ELME000423, ELME000433						signaling
USP7 binding motif						Docking sites				DOC_USP7_MATH_2									ELME000240						herpes simplex virus associated ubiquitin-specific protease, deubiquitination
Adaptin binding Endosome-Lysosome-Basolateral sorting signals						Subcellular targeting sites				TRG_DiLeu_BaEn_1									ELME000523						Endocytosis (clathrin-mediated) and/or vesicular sorting signals for membrane proteins
NLS classical Nuclear Localization Signals						Subcellular targeting sites				TRG_NLS_MonoCore_2, TRG_NLS_MonoExtC_3									ELME000270, ELME000278						nuclear protein signal recognised by the importer protein importin-alpha, transfer through the nuclear envelope via the nuclear pores
NES Nuclear Export Signal						Subcellular targeting sites				TRG_NES_CRM1_1									ELME000193						motif involved in the regulated export of macromolecules from the nucleus via the nuclear pores
PDZ domain ligands						Ligand binding sites				LIG_PDZ_Class_2, LIG_PDZ_Class_1									ELME000091, ELME000086						short C-terminal peptides that bind in a surface groove of PDZ domains of proteins, signalling eg.
Phosphotyrosine ligands bound by SH2 domains						Ligand binding sites				LIG_SH2_GRB2like, LIG_SH2_STAT3, LIG_SH2_NCK_1, LIG_SH2_SRC									ELME000084, ELME000163, ELME000474, ELME000081						tyrosine kinase signaling
Immunoreceptor tyrosine-based motif						Ligand binding sites				LIG_TYR_ITIM, LIG_TYR_ITSM									ELME000020, ELME000142						cytoplasmic motifs involved in activiation and termination of signal transduction in immunity
IAP (inhibitor of apoptosis)-binding motif (IBM)						Ligand binding sites				LIG_BIR_II_1									ELME000285						regulation of apoptosis; this motif is found at the N-terminal regions of caspases and pro-apoptotic IAP-antagonising proteins
IRF-3 interaction and dimerisation motif						Ligand binding sites				LIG_IRF3_LxIS_1									ELME000439						innate immunity triggered by PAMPs
APCC activator-binding ABBA motif						Ligand binding sites				LIG_APCC_ABBA_1									ELME000435						phosphorylation and degradation of mitotic proteins to control cell cycle
Integrin RGD-type binding sites						Ligand binding sites				LIG_Integrin_isoDGR_2									ELME000316						cellular communication
Atg8 protein family ligands						Ligand binding sites				LIG_LIR_LC3C_4									ELME000371						cargo recruitment into autophagosomes (fusion, late endosome), autophagy
Phosphotyrosine binding (PTB) ligand						Ligand binding sites				LIG_PTB_Apo_2, LIG_PTB_Phospho_1									ELME000122, ELME000095						adaptors or scaffolds to organize signaling complexes
eh1 motif						Ligand binding sites				LIG_EH1_1									ELME000148						motif in homeodomain transcription factors, repressors
eIF4E binding motif						Ligand binding sites				LIG_eIF4E_1									ELME000317						rate-limiting component of the eukaryotic translation apparatus, binds G cap of mRNAs
Rb pocket B binding ligand						Ligand binding sites				LIG_Rb_LxCxE_1									ELME000007						multiple host and viral interactors of the retinoblastoma protein (Rb) family (tumor suppressor), proteins that control cell cycle
WAVE regulatory complex (WRC) binding site motif						Ligand binding sites				LIG_WRC_WIRS_1									ELME000507						regulates actin cytoskeletal dynamics at distinct membrane-proximal sites
EH ligand						Ligand binding sites				LIG_EH_1									ELME000056						regulation of endocytosis and vesicular trafficking
MLH1 C-terminal Domain Ligand						Ligand binding sites				LIG_MLH1_MIPbox_1									ELME000460						part of heterodimer scaffold that links proteins involved in DNA repair
RIR motif						Ligand binding sites				LIG_REV1ctd_RIR_1									ELME000450						role in linking DNA repair proteins
SH3 ligand						Ligand binding sites				LIG_SH3_4									ELME000156						protein-protein interactions mediated by SH3 domains
Defective in cullin neddylation protein 1-like protein (DCNL) motif						Ligand binding sites				LIG_DCNL_PONY_1									ELME000396						scaffold-like E3 ubiquitin ligases, role in regulation of cullin neddylation
Clathrin box						Ligand binding sites				LIG_Clathr_ClatBox_1									ELME000047						found on cargo adaptor proteins) (clathrin is main component of the coat that decorates the cytosolic face of carrier vesicles mediating protein and lipid transport in the endocytic and late secretory pathways
Vinculin binding site						Ligand binding sites				LIG_Vh1_VBS_1									ELME000438						crucial role in the maintenance and regulation of cell adhesion and migration
Di-Tryptophan targeting motif to the Delta-COP MHD domain						Ligand binding sites				LIG_deltaCOP1_diTrp_1									ELME000459						vesicles trafficking cargo - COPI-coated vesicles mediate the essential retrograde trafficking from the Golgi to the endoplasmic reticulum (ER) and within the Golgi.
Pex14 ligand motif						Ligand binding sites				LIG_Pex14_1									ELME000080						peroxisomal import
Sin3 interacting domain (SID)						Ligand binding sites				LIG_Sin3_3									ELME000041						mechanism of gene silencing in eukaryotes by gene-specific targeting of the Sin3 co-repressor complex by DNA-bound repressors
